# The *Drosophila* IR20a Integrates L-arginine and Salt Signals via Distinct Subunit Assemblies

**DOI:** 10.64898/2026.05.28.728318

**Authors:** Bo Wang, Guangnan Qu, Xutong Wang, Hubert Amrein, Yan Chen

## Abstract

Amino acids and sodium salt are essential nutrients that frequently occur together in natural food sources. While animals typically employ distinct receptor subfamilies for specific taste modalities, the molecular mechanisms that integrate these concurrent nutritional signals at the peripheral level remain poorly understood. Here, we identify the *Drosophila* Ionotropic Receptor IR20a as a multimodal tuning receptor required for the detection of both the amino acid arginine and low NaCl salt. We find that IR20a is expressed in a subset of IR76b-positive gustatory receptor neurons (GRNs) distinct from GRNs dedicated to sweet or bitter taste. Mutation analysis and heterologous expression experiments demonstrate that IR20a functions combinatorially: it pairs with the core receptor IR25a to detect arginine, whereas the additional recruitment of IR76b is required to confer sensitivity to low salt. Crucially, we establish that IR20a/IR25a complex mediates synergistic responses to arginine-salt mixtures, thereby enhancing feeding preference. Furthermore, we reveal that IR20a provides a tonic, state-independent nutrient signal that operates in parallel to the starvation-modulated IR56b pathway to regulate NaCl feeding. Together, our studies uncover a molecular logic in which combinatorial assembly of receptor complexes enables the peripheral integration of complex nutritional signals.
