## Supplementary material for "The *Drosophila* IR20a Integrates L-arginine and Salt Signals via Distinct Subunit Assemblies": Data S1-Genotypes and statistical details for Fig.1

### Sheet: Fig. 1
Figures	Test chemicals	Genotypes	Genotype labeled in figures	N value	Compare groups	Statistical methods	P value summary	P value
Fig 1-H	H2O	UAS-GCaMP6m/+;IR20a-GAL4/+	IR20a > GCaMP6m	16
	25 mM Trp			8	25 mM Trp vs. H2O	Mann-Whitney	ns	0.0887
	50 mM Val			9	50 mM Val vs. H2O		ns	0.1356
	50 mM Leu			8	50 mM Leu vs. H2O		ns	0.1924
	100 mM Ile			8	100 mM Ile vs. H2O		ns	0.6101
	100 mM Gly			8	100 mM Gly vs. H2O		ns	0.834
	50 mM His			9	50 mM His vs. H2O		ns	0.2756
	100 mM Thr			10	100 mM Thr vs. H2O		ns	0.4838
	50 mM Lys			10	50 mM Lys vs. H2O		ns	0.4838
	100 mM Ala			9	100 mM Ala vs. H2O		ns	0.8897
	1 mM Tyr			8	1 mM Tyr vs. H2O		ns	0.4871
	100 mM Met			10	100 mM Met vs. H2O		ns	0.6979
	100 mM Gln			8	100 mM Gln vs. H2O		ns	0.6979
	25 mM Cys			8	25 mM Cys vs. H2O		ns	0.4523
	25 mM Glu			8	25 mM Glu vs. H2O		ns	0.3922
	50 mM Phe			15	50 mM Phe vs. H2O		ns	0.2433
	100 mM Ser			9	100 mM Ser vs. H2O		ns	0.4867
	12.5 mM Asp			8	12.5 mM Asp vs. H2O		ns	0.4941
	100 mM Asn			8	100 mM Asn vs. H2O		ns	0.6101
	100 mM Pro			10	100 mM Pro vs. H2O		**	0.0073
	100 mM Arg			13	100 mM Arg vs. H2O		**	0.0041
Fig 1-I,J	H2O	UAS-GCaMP6m/+;IR20a-GAL4/+	IR20a > GCaMP6m	8
	10 mM Arg			8	10 mM Arg vs. H2O		ns	0.6454
	25 mM Arg			8	25 mM Arg vs. H2O		ns	0.0795
	50 mM Arg			8	50 mM Arg vs. H2O		*	0.031
	100 mM Arg			13	100 mM Arg vs. H2O		***	0.0004
Fig 1-K	H2O	UAS-GCaMP6m/+;IR20a-GAL4/+	IR20a > GCaMP6m	8
	10 mM Pro			8	10 mM Pro vs. H2O		ns	0.2786
	25 mM Pro			13	25 mM Pro vs. H2O		ns	0.4137
	50 mM Pro			13	50 mM Pro vs. H2O		ns	0.3738
	100 mM Pro			11	100 mM Pro vs. H2O		**	0.0025
Fig 1-L	H2O	UAS-GCaMP6m/+;IR20a-GAL4/+	IR20a > GCaMP6m	18
	50 mM LiCl			8	50 mM LiCl vs. H2O		ns	0.0808
	50 mM NaCl			11	50 mM NaCl vs. H2O		***	0.0002
	50 mM KCl			11	50 mM KCl vs. H2O		***	0.001
Fig 1-M,N	H2O	UAS-GCaMP6m/+;IR20a-GAL4/+	IR20a > GCaMP6m	16
	10 mM NaCl			8	10 mM NaCl vs. H2O		ns	0.0954
	50 mM NaCl			8	50 mM NaCl vs. H2O		**	0.0012
	150 mM NaCl			12	150 mM NaCl vs. H2O		*	0.0132
	250 mM NaCl			13	250 mM NaCl vs. H2O		**	0.0014
