## Supplementary material for "The *Drosophila* IR20a Integrates L-arginine and Salt Signals via Distinct Subunit Assemblies": Data S2-Genotypes and statistical details for Fig.2

### Sheet: Fig. 1
Figures	Test chemicals	Genotypes	Genotype labeled in figures	N value	Compare groups	Statistical methods	P value summary	P value
Fig 2-C	H2O	IR20a1 / +;;IR20a-GAL4,UAS-GCaMP6m/+	IR20a1 / +	13	IR20a1 / + vs. IR20a1	Kruskal-Wallis, with Dunn's multiple comparisons test	ns	0.7165
		IR20a1 / IR20a1;;IR20a-GAL4,UAS-GCaMP6m/+	IR20a1	15	IR20a1 / + vs. IR20a1 rescue		ns	>0.9999
		IR20a1 / IR20a1;UAS-IR20a;IR20a-GAL4,UAS-GCaMP6m/+	IR20a1 rescue	8	IR20a1 vs. IR20a1 rescue		ns	>0.9999
	100 mM Arg	IR20a1 / +;;IR20a-GAL4,UAS-GCaMP6m / +	IR20a1 / +	8	IR20a1 / + vs. IR20a1		ns	>0.9999
		IR20a1 / IR20a1;;IR20a-GAL4,UAS-GCaMP6m / +	IR20a1	10	IR20a1 / + vs. IR20a1 rescue		ns	>0.9999
		IR20a1 / IR20a1;UAS-IR20a;IR20a-GAL4,UAS-GCaMP6m / +	IR20a1 rescue	14	IR20a1 vs. IR20a1 rescue		ns	>0.9999
	100 mM Pro	IR20a1 / +;;IR20a-GAL4,UAS-GCaMP6m / +	IR20a1 / +	9	IR20a1 / + vs. IR20a1		ns	0.3418
		IR20a1 / IR20a1;;IR20a-GAL4,UAS-GCaMP6m / +	IR20a1	8	IR20a1 / + vs. IR20a1 rescue		ns	0.5254
		IR20a1 / IR20a1;UAS-IR20a;IR20a-GAL4,UAS-GCaMP6m / +	IR20a1 rescue	9	IR20a1 vs. IR20a1 rescue		ns	>0.9999
	50 mM NaCl	IR20a1 / +;;IR20a-GAL4,UAS-GCaMP6m / +	IR20a1 / +	10	IR20a1 / + vs. IR20a1		**	0.0027
		IR20a1 / IR20a1;;IR20a-GAL4,UAS-GCaMP6m / +	IR20a1	16	IR20a1 / + vs. IR20a1 rescue		ns	>0.9999
		IR20a1 / IR20a1;UAS-IR20a;IR20a-GAL4,UAS-GCaMP6m / +	IR20a1 rescue	10	IR20a1 vs. IR20a1 rescue		***	0.0001
	50 mM KCl	IR20a1 / +;;IR20a-GAL4,UAS-GCaMP6m / +	IR20a1 / +	14	IR20a1 / + vs. IR20a1		ns	>0.9999
		IR20a1 / IR20a1;;IR20a-GAL4,UAS-GCaMP6m / +	IR20a1	10	IR20a1 / + vs. IR20a1 rescue		ns	0.6985
		IR20a1 / IR20a1;UAS-IR20a;IR20a-GAL4,UAS-GCaMP6m / +	IR20a1 rescue	9	IR20a1 vs. IR20a1 rescue		ns	>0.9999
Fig 2-D	100 mM Arg vs. H2O	w1118	w1118	24	w1118 vs. IR20a1 / +	Mann-Whitney	ns	0.9998
		IR20a1 / +	IR20a1 / +	22	IR20a1 / + vs. IR20a1		***	<0.0001
		IR20a1 / IR20a1	IR20a1	22	IR20a1; UAS-IR20a / + vs. IR20a1		ns	0.5863
		IR20a1 / IR20a1;UAS-IR20a / +	IR20a1; UAS-IR20a / +	29	IR20a1;; IR20a-GAL4 / + vs. IR20a1		*	0.0245
		IR20a1 / IR20a1;;IR20a-GAL4 / +	IR20a1;; IR20a-GAL4 / +	18	IR20a1; UAS-IR20a / + vs.IR20a1 IR20a / IR20a		***	<0.0001
		IR20a1 / IR20a1;UAS-IR20a / + ;IR20a-GAL4 / +	IR20a1 IR20a / IR20a	22	IR20a1;; IR20a-GAL4 / + vs. IR20a1 IR20a / IR20a		*	0.0143
Fig 2-E	50 mM NaCl vs. H2O	w1118	w1118	16	w1118 vs. IR20a1 / +		ns	>0.9999
		IR20a1 / +	IR20a1 / +	31	IR20a1 / + vs. IR20a1		***	<0.0001
		IR20a1 / IR20a1	IR20a1	17	IR20a1; UAS-IR20a / + vs. IR20a1		ns	0.3437
		IR20a1 / IR20a1;UAS-IR20a / +	IR20a1; UAS-IR20a / +	19	IR20a1;; IR20a-GAL4 / + vs. IR20a1		ns	0.7762
		IR20a1 / IR20a1;;IR20a-GAL4 / +	IR20a1;; IR20a-GAL4 / +	20	IR20a1; UAS-IR20a / + vs.IR20a1 IR20a / IR20a		**	0.0018
		IR20a1 / IR20a1;UAS-IR20a / + ;IR20a-GAL4 / +	IR20a1 IR20a / IR20a	17	IR20a1;; IR20a-GAL4 / + vs. IR20a1 IR20a / IR20a		***	0.0001
Fig 2-F	100 mM Pro vs. H2O	w1118	w1118	32	w1118 vs. IR20a1 / +		ns	0.4004
		IR20a1 / +	IR20a1 / +	39	w1118 vs. IR20a1		ns	0.6577
		IR20a1 / IR20a1	IR20a1	38	IR20a1 / + vs. IR20a1		ns	0.8497
Fig 2-G	50 mM KCl vs. H2O	w1118	w1118	24	w1118 vs. IR20a1 / +		ns	0.8458
		IR20a1 / +	IR20a1 / +	32	w1118 vs. IR20a1		ns	0.6644
		IR20a1 / IR20a1	IR20a1	18	IR20a1 / + vs. IR20a1		ns	0.4652
Fig 2-H	10 mM Arg	w1118	w1118	32
	25 mM Arg			32	25 mM Arg vs. 10 mM Arg		ns	0.1836
	100 mM Arg			24	100 mM Arg vs. 10 mM Arg		ns	0.3191
	20 mM Sucrose			25	20 mM Sucrose vs. 10 mM Arg		***	<0.0001
Fig 2-I	100 mM Arg	w1118	w1118	22	w1118 vs. IR20a1 / +	Kruskal-Wallis, with Dunn's multiple comparisons test	ns	>0.9999
		IR20a1 / +	IR20a1 / +	28	IR20a1 / + vs. IR20a1		**	0.0016
		IR20a1 / IR20a1	IR20a1	34	IR20a1; UAS-IR20a / + vs. IR20a1		ns	>0.9999
		IR20a1 / IR20a1;UAS-IR20a / +	IR20a1; UAS-IR20a / +	27	IR20a1;; IR20a-GAL4 / + vs. IR20a1		ns	>0.9999
		IR20a1 / IR20a1;;IR20a-GAL4 / +	IR20a1;; IR20a-GAL4 / +	17	IR20a1; UAS-IR20a / + vs.IR20a1 IR20a / IR20a		**	0.0033
		IR20a1 / IR20a1;UAS-IR20a / + ;IR20a-GAL4 / +	IR20a1 IR20a / IR20a	24	IR20a1;; IR20a-GAL4 / + vs. IR20a1 IR20a / IR20a		*	0.037
Fig 2-J	50 mM NaCl	w1118	w1118	31	w1118 vs. IR20a1 / +		ns	>0.9999
		IR20a1 / +	IR20a1 / +	35	w1118 vs. IR20a1		*	0.0145
		IR20a1 / IR20a1	IR20a1	40	IR20a1 / + vs. IR20a1		*	0.0168
		IR20a1 / IR20a1;UAS-IR20a / +	IR20a1; UAS-IR20a / +	36	IR20a1;; IR20a-GAL4 / + vs. IR20a1		ns	>0.9999
		IR20a1 / IR20a1;;IR20a-GAL4 / +	IR20a1;; IR20a-GAL4 / +	38	IR20a1; UAS-IR20a / + vs.IR20a1 IR20a / IR20a		**	0.0357
		IR20a1 / IR20a1;UAS-IR20a / + ;IR20a-GAL4 / +	IR20a1 IR20a / IR20a	18	IR20a1;; IR20a-GAL4 / + vs. IR20a1 IR20a / IR20a		***	<0.0001
Fig 2-K	50 mM NaCl	w1118	w1118	18	w1118 vs. IR20a1 / +		ns	>0.9999
		IR20a1 / +	IR20a1 / +	30	IR20a1 / + vs. IR20a1		*	0.0369
		IR20a1 / IR20a1	IR20a1	35	IR20a1; UAS-IR20a / + vs. IR20a1		ns	>0.9999
		IR20a1 / IR20a1;UAS-IR20a / +	IR20a1; UAS-IR20a / +	49	IR20a1;; IR20a-GAL4 / + vs. IR20a1		ns	>0.9999
		IR20a1 / IR20a1;;IR20a-GAL4 / +	IR20a1;; IR20a-GAL4 / +	43	IR20a1; UAS-IR20a / + vs.IR20a1 IR20a / IR20a		***	<0.0001
		IR20a1 / IR20a1;UAS-IR20a / + ;IR20a-GAL4 / +	IR20a1 IR20a / IR20a	39	IR20a1;; IR20a-GAL4 / + vs. IR20a1 IR20a / IR20a		***	0.0002
