## Supplementary material for "The *Drosophila* IR20a Integrates L-arginine and Salt Signals via Distinct Subunit Assemblies": Data S3-Genotypes and statistical details for Fig.3

### Sheet: Fig. 1
Figures	Test chemicals	Genotypes	Genotype labeled in figures	N value	Compare groups	Statistical methods	P value summary	P value
Fig 3-C	H2O	w1118/w1118;IR25a2/UAS-GCaMP6m;IR20a-GAL4/+	IR25a2 / +	18	IR25a2 / + vs. IR25a2	Kruskal-Wallis, with Dunn's multiple comparisons test	ns	0.093
		w1118/w1118;IR25a2/IR25a2;IR20a-GAL4,UAS-GCaMP6m/+	IR25a2	13	IR25a2 / + vs. IR25a2 rescue		ns	0.2981
		w1118/w1118;IR25a2/IR25a2,UAS-IR25a;IR20a-GAL4,UAS-GCaMP6m/+	IR25a2 rescue	15	IR25a2 vs. IR25a2 rescue		ns	>0.9999
	100 mM Arg	w1118/w1118;IR25a2/UAS-GCaMP6m;IR20a-GAL4/+	IR25a2 / +	9	IR25a2 / + vs. IR25a2		**	0.0096
		w1118/w1118;IR25a2/IR25a2;IR20a-GAL4,UAS-GCaMP6m/+	IR25a2	10	IR25a2 / + vs. IR25a2 rescue		ns	>0.9999
		w1118/w1118;IR25a2/IR25a2,UAS-IR25a;IR20a-GAL4,UAS-GCaMP6m/+	IR25a2 rescue	11	IR25a2 vs. IR25a2 rescue		*	0.0306
	50 mM NaCl	w1118/w1118;IR25a2/UAS-GCaMP6m;IR20a-GAL4/+	IR25a2 / +	10	IR25a2 / + vs. IR25a2		**	0.0085
		w1118/w1118;IR25a2/IR25a2;IR20a-GAL4,UAS-GCaMP6m/+	IR25a2	14	IR25a2 / + vs. IR25a2 rescue		ns	>0.9999
		w1118/w1118;IR25a2/IR25a2,UAS-IR25a;IR20a-GAL4,UAS-GCaMP6m/+	IR25a2 rescue	13	IR25a2 vs. IR25a2 rescue		**	0.0043
Fig 3-F	H2O	w1118/w1118;UAS-GCaMP6m / +; IR76b1, IR20a-GAL4 / +	IR76b1 / +	18	IR76b1 / + vs. IR76b1		ns	>0.9999
		w1118/w1118;UAS-GCaMP6m / +; IR76b1 / IR76b1, IR20a-GAL4	IR76b1	16	IR76b1 / + vs. IR76b1 rescue		ns	0.4299
		w1118/w1118;UAS-GCaMP6m / UAS-IR76b; IR76b1/ IR76b1, IR20a-GAL4	IR76b1 rescue	14	IR76b1 vs. IR76b1 rescue		ns	>0.9999
	100 mM Arg	w1118/w1118;UAS-GCaMP6m / +; IR76b1, IR20a-GAL4 / +	IR76b1 / +	18	IR76b1 / + vs. IR76b1		ns	0.4396
		w1118/w1118;UAS-GCaMP6m / +; IR76b1 / IR76b1, IR20a-GAL4	IR76b1	14	IR76b1 / + vs. IR76b1 rescue		ns	0.328
		w1118/w1118;UAS-GCaMP6m / UAS-IR76b; IR76b1/ IR76b1, IR20a-GAL4	IR76b1 rescue	14	IR76b1 vs. IR76b1 rescue		ns	>0.9999
	50 mM NaCl	w1118/w1118;UAS-GCaMP6m / +; IR76b1, IR20a-GAL4 / +	IR76b1 / +	16	IR76b1 / + vs. IR76b1		*	0.0277
		w1118/w1118;UAS-GCaMP6m / +; IR76b1 / IR76b1, IR20a-GAL4	IR76b1	9	IR76b1 / + vs. IR76b1 rescue		ns	>0.9999
		w1118/w1118;UAS-GCaMP6m / UAS-IR76b; IR76b1/ IR76b1, IR20a-GAL4	IR76b1 rescue	14	IR76b1 vs. IR76b1 rescue		**	0.0052
Fig 3-J	H2O	Ppk23-GAL4, UAS-GCaMP6m / +	Ppk23 control	8	Ppk23 control vs. Ppk23>IR20a	Mann-Whitney	ns	0.4807
		UAS-IR20a / + ; Ppk23-GAL4, UAS-GCaMP6m / +	Ppk23>IR20a	9
	100 mM Arg	Ppk23-GAL4, UAS-GCaMP6m / +	Ppk23 control	9			*	0.017
		UAS-IR20a / + ; Ppk23-GAL4, UAS-GCaMP6m / +	Ppk23>IR20a	13
	50 mM NaCl	Ppk23-GAL4, UAS-GCaMP6m / +	Ppk23 control	9			**	0.0028
		UAS-IR20a / + ; Ppk23-GAL4, UAS-GCaMP6m / +	Ppk23>IR20a	16
Fig 3-K	H2O	IR25a2, UAS-IR20a/+; Ppk23-GAL4, UAS-GCaMP6m / +	IR25a2/+ control	8	IR25a2/+ control vs. IR25a2 mutant		ns	0.4807
		IR25a2, UAS-IR20a / IR25a2; Ppk23-GAL4, UAS-GCaMP6m / +	IR25a2 mutant	9
	100 mM Arg	IR25a2, UAS-IR20a/+; Ppk23-GAL4, UAS-GCaMP6m / +	IR25a2/+ control	9			*	0.0244
		IR25a2, UAS-IR20a / IR25a2; Ppk23-GAL4, UAS-GCaMP6m / +	IR25a2 mutant	9
	50 mM NaCl	IR25a2, UAS-IR20a/+; Ppk23-GAL4, UAS-GCaMP6m / +	IR25a2/+ control	8			**	0.0025
		IR25a2, UAS-IR20a / IR25a2; Ppk23-GAL4, UAS-GCaMP6m / +	IR25a2 mutant	9
Fig 3-L	H2O	UAS-GCaMP6m / UAS-IR20a; Ppk23-GAL4, IR76b1/ +	IR76b1/+ control	10	IR76b1/+ control vs. IR76b1 mutant		ns	0.2176
		UAS-GCaMP6m / UAS-IR20a; Ppk23-GAL4, IR76b1 / IR76b1	IR76b1 mutant	10
	100 mM Arg	UAS-GCaMP6m / UAS-IR20a; Ppk23-GAL4, IR76b1/ +	IR76b1/+ control	12			ns	0.017
		UAS-GCaMP6m / UAS-IR20a; Ppk23-GAL4, IR76b1 / IR76b1	IR76b1 mutant	13
	50 mM NaCl	UAS-GCaMP6m / UAS-IR20a; Ppk23-GAL4, IR76b1/ +	IR76b1/+ control	8			*	0.0274
		UAS-GCaMP6m / UAS-IR20a; Ppk23-GAL4, IR76b1 / IR76b1	IR76b1 mutant	9
