## Supplementary material for "The *Drosophila* IR20a Integrates L-arginine and Salt Signals via Distinct Subunit Assemblies": Data S4-Genotypes and statistical details for Fig.4

### Sheet: Fig5
Figures	Test solutions	Genotypes	Genotypes labeled in figures	N value	Compare groups	Statistical methods	P value summary	P value
Fig. 4-B	10 mM Glucrose + 10 mM HEPES + 150 mM NMDG-Cl (0)	pAc5.1-IR20a, pAc5.1-GCaMP6M, pAc5.1-GFP	IR20a	12		Mann-Whitney
	10 mM Glucrose + 10 mM HEPES + 137.5 mM NMDG-Cl + 25 mM arginine(25 Arg)			8	0 vs. 25 Arg		ns	0.1956
	10 mM Glucrose + 10 mM HEPES + 100 mM NMDG-Cl + 100 mM arginine(100 Arg)			11	0 vs. 100 Arg		ns	0.1335
Fig. 4-C	10 mM Glucrose + 10 mM HEPES + 150 mM NMDG-Cl (0)	pAc5.1-IR76b, pAc5.1-GCaMP6M, pAc5.1-GFP	IR76b	13
	10 mM Glucrose + 10 mM HEPES + 100 mM NMDG-Cl + 50 mM NaCl(50 NaCl)			9	0 vs. 25 Arg		ns	0.079
	10 mM Glucrose + 10 mM HEPES + 150 mM NaCl(150 NaCl)			15	0 vs. 100 Arg		ns	0.2352
Fig. 4-D	10 mM Glucrose + 10 mM HEPES + 150 mM NMDG-Cl (0)	pAc5.1-IR25a, pAc5.1-GCaMP6M, pAc5.1-GFP	IR25a	8
	10 mM Glucrose + 10 mM HEPES + 137.5 mM NMDG-Cl + 25 mM arginine(25 Arg)			8	0 vs. 25 Arg		ns	0.4347
	10 mM Glucrose + 10 mM HEPES + 100 mM NMDG-Cl + 100 mM arginine(100 Arg)			11	0 vs. 100 Arg		ns	0.8747
Fig. 4-E	10 mM Glucrose + 10 mM HEPES + 150 mM NMDG-Cl (0)	pAc5.1-IR20a, pAc5.1-IR76b, pAc5.1-GCaMP6M, pAc5.1-GFP	IR20a + IR76b	8
	10 mM Glucrose + 10 mM HEPES + 100 mM NMDG-Cl + 50 mM NaCl(50 NaCl)			12	0 vs. 25 Arg		ns	>0.9999
	10 mM Glucrose + 10 mM HEPES + 150 mM NaCl(150 NaCl)			13	0 vs. 100 Arg		ns	0.4634
Fig. 4-F	10 mM Glucrose + 10 mM HEPES + 150 mM NMDG-Cl (0)	pAc5.1-IR20a, pAc5.1-IR25a, pAc5.1-GCaMP6M, pAc5.1-GFP	IR20a + IR25a	8
	10 mM Glucrose + 10 mM HEPES + 137.5 mM NMDG-Cl + 25 mM arginine(25 Arg)			8	0 vs. 25 Arg		ns	0.0931
	10 mM Glucrose + 10 mM HEPES + 100 mM NMDG-Cl + 100 mM arginine(100 Arg)			17	0 vs. 100 Arg		**	0.0087
Fig. 4-G	10 mM Glucrose + 10 mM HEPES + 150 mM NMDG-Cl (0)	pAc5.1-IR25a, pAc5.1-IR76b, pAc5.1-GCaMP6M, pAc5.1-GFP	IR25a + IR76b	8
	10 mM Glucrose + 10 mM HEPES + 100 mM NMDG-Cl + 50 mM NaCl(50 NaCl)			8	0 vs. 25 Arg		ns	0.7879
	10 mM Glucrose + 10 mM HEPES + 150 mM NaCl(150 NaCl)			8	0 vs. 100 Arg		ns	0.1807
Fig. 4-H	10 mM Glucrose + 10 mM HEPES + 150 mM NMDG-Cl (0)	pAc5.1-IR20a, pAc5.1-IR25a, pAc5.1-IR76b, pAc5.1-GCaMP6M, pAc5.1-GFP	IR20a + 2 IR25a + IR76b	12
	10 mM Glucrose + 10 mM HEPES + 137.5 mM NMDG-Cl + 25 mM arginine(25 Arg)			10	0 vs. 25 Arg		ns	0.6277
	10 mM Glucrose + 10 mM HEPES + 100 mM NMDG-Cl + 100 mM arginine(100 Arg)			13	0 vs. 100 Arg		**	0.003
Fig. 4-I	10 mM Glucrose + 10 mM HEPES + 150 mM NMDG-Cl (0)	pAc5.1-IR20a, pAc5.1-GCaMP6M, pAc5.1-GFP	IR20a	8
	10 mM Glucrose + 10 mM HEPES + 100 mM NMDG-Cl + 50 mM NaCl(50 NaCl)			10	0 vs. 50 NaCl		ns	0.8968
	10 mM Glucrose + 10 mM HEPES + 150 mM NaCl(150 NaCl)			10	0 vs. 150 NaCl		ns	0.8968
Fig. 4-J	10 mM Glucrose + 10 mM HEPES + 150 mM NMDG-Cl (0)	pAc5.1-IR76b, pAc5.1-GCaMP6M, pAc5.1-GFP	IR76b	12
	10 mM Glucrose + 10 mM HEPES + 100 mM NMDG-Cl + 50 mM NaCl(50 NaCl)			11	0 vs. 50 NaCl		*	0.0156
	10 mM Glucrose + 10 mM HEPES + 150 mM NaCl(150 NaCl)			8	0 vs. 150 NaCl		**	0.0022
Fig. 4-K	10 mM Glucrose + 10 mM HEPES + 150 mM NMDG-Cl (0)	pAc5.1-IR25a, pAc5.1-GCaMP6M, pAc5.1-GFP	IR25a	9
	10 mM Glucrose + 10 mM HEPES + 100 mM NMDG-Cl + 50 mM NaCl(50 NaCl)			8	0 vs. 50 NaCl		ns	0.585
	10 mM Glucrose + 10 mM HEPES + 150 mM NaCl(150 NaCl)			10	0 vs. 150 NaCl		ns	>0.9999
Fig. 4-L	10 mM Glucrose + 10 mM HEPES + 150 mM NMDG-Cl (0)	pAc5.1-IR20a, pAc5.1-IR76b, pAc5.1-GCaMP6M, pAc5.1-GFP	IR20a + IR76b	8
	10 mM Glucrose + 10 mM HEPES + 100 mM NMDG-Cl + 50 mM NaCl(50 NaCl)			8	0 vs. 50 NaCl		ns	0.8665
	10 mM Glucrose + 10 mM HEPES + 150 mM NaCl(150 NaCl)			10	0 vs. 150 NaCl		ns	0.2031
Fig. 4-M	10 mM Glucrose + 10 mM HEPES + 150 mM NMDG-Cl (0)	pAc5.1-IR20a, pAc5.1-IR25a, pAc5.1-GCaMP6M, pAc5.1-GFP	IR20a + IR25a	8
	10 mM Glucrose + 10 mM HEPES + 100 mM NMDG-Cl + 50 mM NaCl(50 NaCl)			8	0 vs. 50 NaCl		ns	0.9551
	10 mM Glucrose + 10 mM HEPES + 150 mM NaCl(150 NaCl)			10	0 vs. 150 NaCl		ns	0.5148
Fig. 4-N	10 mM Glucrose + 10 mM HEPES + 150 mM NMDG-Cl (0)	pAc5.1-IR25a, pAc5.1-IR76b, pAc5.1-GCaMP6M, pAc5.1-GFP	IR25a + IR76b	13
	10 mM Glucrose + 10 mM HEPES + 100 mM NMDG-Cl + 50 mM NaCl(50 NaCl)			10	0 vs. 50 NaCl		ns	0.5224
	10 mM Glucrose + 10 mM HEPES + 150 mM NaCl(150 NaCl)			9	0 vs. 150 NaCl		ns	0.7438
Fig. 4-O	10 mM Glucrose + 10 mM HEPES + 150 mM NMDG-Cl (0)	pAc5.1-IR20a, pAc5.1-IR25a, pAc5.1-IR76b, pAc5.1-GCaMP6M, pAc5.1-GFP	IR20a + 2 IR25a + IR76b	12
	10 mM Glucrose + 10 mM HEPES + 100 mM NMDG-Cl + 50 mM NaCl(50 NaCl)			10	0 vs. 50 NaCl		***	0.0004
	10 mM Glucrose + 10 mM HEPES + 150 mM NaCl(150 NaCl)			12	0 vs. 150 NaCl		***	<0.0001
