## Supplementary material for "The *Drosophila* IR20a Integrates L-arginine and Salt Signals via Distinct Subunit Assemblies": Data S5-Genotypes and statistical details for Fig.5

### Sheet: Sheet1
Figures	Test chemicals	Genotypes	Genotype labeled in figures	N value	Compare groups	Statistical methods	P value summary	P value
Fig 5-A	10 mM NaCl (10 NaCl)	w1118	w1118	37	10 NaCl vs. 10 Arg	Kruskal-Wallis, with Dunn's multiple comparisons test	ns	>0.9999
	10 mM Arg (10 Arg)			36	10 Mix vs. 10 Arg		**	0.0076
	10 mM NaCl + 10 mM Arg (10 Mix)			35	10 Mix vs. 10 NaCl		*	0.0379
Fig 5-B	10 mM NaCl + 10 mM Arg (10 Mix)	w1118	w1118	47	w1118 vs. IR20a1 / +		ns	>0.9999
		IR20a1 / +	IR20a1 / +	60	IR20a1 / + vs. IR20a1		*	0.0403
		IR20a1 / IR20a1	IR20a1	51	IR20a1; UAS-IR20a / + vs. IR20a1		ns	>0.9999
		IR20a1 / IR20a1;UAS-IR20a / +	IR20a1; UAS-IR20a / +	42	IR20a1;; IR20a-GAL4 / + vs. IR20a1		ns	>0.9999
		IR20a1 / IR20a1;;IR20a-GAL4 / +	IR20a1;; IR20a-GAL4 / +	36	IR20a1; UAS-IR20a / + vs.IR20a1 IR20a / IR20a		*	0.0191
		IR20a1 / IR20a1;UAS-IR20a / + ;IR20a-GAL4 / +	IR20a1 IR20a / IR20a	37	IR20a1;; IR20a-GAL4 / + vs. IR20a1 IR20a / IR20a		**	0.0075
Fig 5-C	H2O	Ppk23-GAL4, UAS-GCaMP6m / +	Ppk23 control	13		Mann-Whitney
	10 mM Arg (10 Arg)			8	H2O vs. 10 Arg		ns	0.9949
	10 mM NaCl (10 NaCl)			6	H2O vs. 10 NaCl		ns	0.7072
	10 mM NaCl + 10 mM Arg (10 Mix)			16	H2O vs. 10 Mix		ns	0.5708
	H2O	UAS-IR20a / + ; Ppk23-GAL4, UAS-GCaMP6m / +	Ppk23 > IR20a	18
	10 mM Arg (10 Arg)			8	H2O vs. 10 Arg		ns	0.989
	10 mM NaCl (10 NaCl)			8	H2O vs. 10 NaCl		ns	0.9989
	10 mM NaCl + 10 mM Arg (10 Mix)			18	H2O vs. 10 Mix		*	0.0315
Fig 5-E	H2O	IR25a2, UAS-IR20a/+; Ppk23-GAL4, UAS-GCaMP6m / +	IR25a2/+ control	8	IR25a2/+ control vs. IR25a2 mutant		ns	0.3704
		IR25a2, UAS-IR20a / IR25a2; Ppk23-GAL4, UAS-GCaMP6m / +	IR25a2 mutant	9
	10 mM NaCl + 10 mM Arg (10 Mix)	IR25a2, UAS-IR20a/+; Ppk23-GAL4, UAS-GCaMP6m / +	IR25a2/+ control	9			*	0.0152
		IR25a2, UAS-IR20a / IR25a2; Ppk23-GAL4, UAS-GCaMP6m / +	IR25a2 mutant	8
Fig 5-F	H2O	UAS-GCaMP6m / UAS-IR20a; Ppk23-GAL4, IR76b1/ +	IR76b1/+ control	10	IR76b1/+ control vs. IR76b1 mutant		ns	0.1728
		UAS-GCaMP6m / UAS-IR20a; Ppk23-GAL4, IR76b1 / IR76b1	IR76b1 mutant	8
	10 mM NaCl + 10 mM Arg (10 Mix)	UAS-GCaMP6m / UAS-IR20a; Ppk23-GAL4, IR76b1/ +	IR76b1/+ control	12			ns	0.7021
		UAS-GCaMP6m / UAS-IR20a; Ppk23-GAL4, IR76b1 / IR76b1	IR76b1 mutant	9
Fig. 5-I	10 mM Glucrose + 10 mM HEPES + 150 mM NMDG-Cl (0)	pAc5.1-IR20a, pAc5.1-IR25a, pAc5.1-GCaMP6M, pAc5.1-GFP	IR20a + IR25a	8	0 vs. 50 NaCl	Kruskal-Wallis, with Dunn's multiple comparisons test	ns	>0.9999
	10 mM Glucrose + 10 mM HEPES + 125 mM NMDG-Cl + 50 mM arginine(50 Arg)			8	0 vs. 50 Arg		ns	>0.9999
	10 mM Glucrose + 10 mM HEPES + 100 mM NMDG-Cl + 50 mM NaCl(50 NaCl)			8	0 vs. 50 Mix		*	0.0316
	10 mM Glucrose + 10 mM HEPES + 70 mM NMDG-Cl + 50 mM NaCl + 50 mM arginine(50 Mix)			9	50 NaCl vs. 50 Arg		ns	>0.9999
					50 NaCl vs. 50 Mix		*	0.0132
					50 Arg vs. 50 Mix		*	0.0249
Fig. 5-K	10 mM Glucrose + 10 mM HEPES + 150 mM NMDG-Cl (0)	pAc5.1-IR20a, pAc5.1-IR25a, pAc5.1-IR76b, pAc5.1-GCaMP6M, pAc5.1-GFP	IR20a + 2 IR25a + IR76b	8	0 vs. 50 NaCl		*	0.0171
	10 mM Glucrose + 10 mM HEPES + 125 mM NMDG-Cl + 50 mM arginine(50 Arg)			8	0 vs. 50 Arg		ns	>0.9999
	10 mM Glucrose + 10 mM HEPES + 100 mM NMDG-Cl + 50 mM NaCl(50 NaCl)			8	0 vs. 50 Mix		ns	0.1009
	10 mM Glucrose + 10 mM HEPES + 70 mM NMDG-Cl + 50 mM NaCl + 50 mM arginine(50 Mix)			11	50 NaCl vs. 50 Arg		ns	0.1765
					50 NaCl vs. 50 Mix		ns	>0.9999
					50 Arg vs. 50 Mix		ns	0.8784
