## Supplementary material for "The *Drosophila* IR20a Integrates L-arginine and Salt Signals via Distinct Subunit Assemblies": Data S6-Genotypes and statistical details for Fig.6

### Sheet: Sheet1
Figures	Foods or Test chemicals	Genotypes	Genotypes labeled in figures	N value	Culture conditions	Compare groups	Statistical methods	P value summary	P value
Fig. 6-A	100 mM Arg vs. H2O	IR20a1/+	IR20a1/+	19	AAs deprived		Mann-Whitney
		IR20a1/+	IR20a1/+	19	AAs fed	AAs deprived vs. AAs fed		***	0.0003
		IR20a1	IR20a1	21	AAs deprived
		IR20a1	IR20a1	19	AAs fed	AAs deprived vs. AAs fed		*	0.0316
Fig. 6-B	50 mM NaCl vs. H2O	IR20a1/+	IR20a1/+	30	salt deprived
		IR20a1/+	IR20a1/+	19	salt fed	salt deprived vs. salt fed		**	0.0012
		IR20a1	IR20a1	31	salt deprived
		IR20a1	IR20a1	24	salt fed	salt deprived vs. salt fed		***	<0.0001
Fig. 6-D	H2O	UAS-GCaMP6m/+;IR20a-GAL4/+	IR20a > GCaMP6m	8	salt deprived
				11	salt fed	salt deprived vs. salt fed		ns	0.9557
	50 mM NaCl			12	salt deprived
				11	salt fed	salt deprived vs. salt fed		ns	0.9971
	250 mM NaCl			11	salt deprived
				10	salt fed	salt deprived vs. salt fed		ns	0.9743
Fig. 6-E	50 mM NaCl vs. H2O	IR56bGAL4/+	IR56b/+	12	salt deprived
		IR56bGAL4/+	IR56b/+	11	salt fed	salt deprived vs. salt fed		**	0.0013
		IR56bGAL4/IR56bGAL4	IR56b	16	salt deprived
		IR56bGAL4/IR56bGAL4	IR56b	15	salt fed	salt deprived vs. salt fed		ns	0.175
		UAS-IR56b / +; IR56bGAL4 / IR56bGAL4	IR56bRes	21	salt deprived
		UAS-IR56b / +; IR56bGAL4 / IR56bGAL4	IR56bRes	13	salt fed	salt deprived vs. salt fed		*	0.0221
Fig. 6-G	50 mM NaCl	IR56bGAL4, UAS-GCaMP6m / +	IR56b/+	8	salt deprived
		IR56bGAL4, UAS-GCaMP6m / +	IR56b/+	10	salt fed	salt deprived vs. salt fed		*	0.0266
		IR56bGAL4, UAS-GCaMP6m / IR56bGAL4	IR56b	10	salt deprived
		IR56bGAL4, UAS-GCaMP6m / IR56bGAL4	IR56b	9	salt fed	salt deprived vs. salt fed		ns	0.447
		IR56bGAL4, UAS-GCaMP6m / IR56bGAL4; UAS-IR56b / +	IR56bRes	10	salt deprived
		IR56bGAL4, UAS-GCaMP6m / IR56bGAL4; UAS-IR56b / +	IR56bRes	10	salt fed	salt deprived vs. salt fed		*	0.0288
