## Supplementary material for "The *Drosophila* IR20a Integrates L-arginine and Salt Signals via Distinct Subunit Assemblies": Data S7-Genotypes and statistical details for Fig.S1

### Sheet: Sheet1
Figures	Test chemicals	Genotypes	Genotype labeled in figures	N value	Compare groups	Statistical methods	P value summary	P value
Fig S1-A	25 mM Lys	w1118	w1118	18	w1118 vs. IR20a1/+	Mann-Whitney	ns	>0.9999
		IR20a1/+	IR20a1/+	30	w1118 vs. IR20a1		ns	>0.9999
		IR20a1/IR20a1	IR20a1	35	IR20a1/+ vs. IR20a1		ns	>0.9999
Fig S1-B	25 mM Lys	w1118	w1118	18	w1118 vs. IR20a1/+		ns	>0.9999
		IR20a1/+	IR20a1/+	30	w1118 vs. IR20a1		ns	0.2504
		IR20a1/IR20a1	IR20a1	35	IR20a1/+ vs. IR20a1		ns	0.9693
Fig S1-C	25 mM each of Ser, Thr and Phe (A)	w1118	w1118	25	w1118 vs. IR20a1/+		ns	0.8434
		IR20a1/+	IR20a1/+	29	w1118 vs. IR20a1		ns	0.8993
		IR20a1/IR20a1	IR20a1	23	IR20a1/+ vs. IR20a1		ns	0.9956
	25 mM each of Met, Ile, Val, Leu and Trp (B)	w1118	w1118	28	w1118 vs. IR20a1/+		ns	0.4771
		IR20a1/+	IR20a1/+	26	w1118 vs. IR20a1		ns	0.3968
		IR20a1/IR20a1	IR20a1	23	IR20a1/+ vs. IR20a1		ns	0.9838
	25 mM each of Gly, Ala, His and Cys (C)	w1118	w1118	22	w1118 vs. IR20a1/+		ns	0.9136
		IR20a1/+	IR20a1/+	27	w1118 vs. IR20a1		ns	0.9708
		IR20a1/IR20a1	IR20a1	26	IR20a1/+ vs. IR20a1		ns	0.9825
	25 mM each of Glu, Gln, Asp and 0.5 mM Tyr (D)	w1118	w1118	25	w1118 vs. IR20a1/+		ns	>0.9999
		IR20a1/+	IR20a1/+	29	w1118 vs. IR20a1		ns	0.976
		IR20a1/IR20a1	IR20a1	16	IR20a1/+ vs. IR20a1		ns	0.9733
Fig S1-D	25 mM each of Ser, Thr and Phe (A)	w1118	w1118	40	w1118 vs. IR20a1/+		ns	0.0791
		IR20a1/+	IR20a1/+	40	w1118 vs. IR20a1		ns	0.4173
		IR20a1/IR20a1	IR20a1	33	IR20a1/+ vs. IR20a1		ns	0.764
	25 mM each of Met, Ile, Val, Leu and Trp (B)	w1118	w1118	36	w1118 vs. IR20a1/+		ns	0.9906
		IR20a1/+	IR20a1/+	36	w1118 vs. IR20a1		ns	0.6716
		IR20a1/IR20a1	IR20a1	34	IR20a1/+ vs. IR20a1		ns	0.7913
	25 mM each of Gly, Ala, His and Cys (C)	w1118	w1118	30	w1118 vs. IR20a1/+		ns	0.1372
		IR20a1/+	IR20a1/+	27	w1118 vs. IR20a1		ns	0.4361
		IR20a1/IR20a1	IR20a1	30	IR20a1/+ vs. IR20a1		ns	0.7996
	25 mM each of Glu, Gln, Asp and 0.5 mM Tyr (D)	w1118	w1118	35	w1118 vs. IR20a1/+		ns	0.5766
		IR20a1/+	IR20a1/+	35	w1118 vs. IR20a1		ns	0.9519
		IR20a1/IR20a1	IR20a1	27	IR20a1/+ vs. IR20a1		ns	0.4952
Fig S1-E	50 mM NaCl	UAS-hid/+	UAS-hid/+	42	UAS-hid/+ vs. IR20a-GAL4/+		ns	>0.9999
		IR20a-GAL4/+	IR20a-GAL4/+	38	UAS-hid/+ / + vs. IR20a-GAL4/UAS-hid		**	0.0064
		IR20a-GAL4/UAS-hid	IR20a-GAL4/UAS-hid	40	IR20a-GAL4/+ vs. IR20a-GAL4/UAS-hid		*	0.0324
Fig S1-F	100 mM Arg	UAS-hid/+	UAS-hid/+	41	UAS-hid/+ vs. IR20a-GAL4/+		ns	>0.9999
		IR20a-GAL4/+	IR20a-GAL4/+	49	UAS-hid/+ / + vs. IR20a-GAL4/UAS-hid		**	0.0047
		IR20a-GAL4/UAS-hid	IR20a-GAL4/UAS-hid	43	IR20a-GAL4/+ vs. IR20a-GAL4/UAS-hid		***	0.0002
