## Supplementary material for "The *Drosophila* IR20a Integrates L-arginine and Salt Signals via Distinct Subunit Assemblies": Data S8-Genotypes and statistical details for Fig.S2

### Sheet: Sheet1
Figures	Test solutions	Genotypes	Genotypes labeled in figures	N value	Compare groups	Statistical methods	P value summary	P value
Fig. S2-A	10 mM Glucrose + 10 mM HEPES + 150 mM NMDG-Cl (0)	pAc5.1-IR20a, pAc5.1-IR25a, pAc5.1-GCaMP6M, pAc5.1-GFP	IR20a + IR25a	8		Mann-Whitney
	10 mM Glucrose + 10 mM HEPES + 25 mM each of Ser, Thr and Phe (A)			10	0 vs. A		ns	0.237
	10 mM Glucrose + 10 mM HEPES + 100 mM Met、75 mM Ile、50 mM Val、Leu、25 mM Trp (B)			9	0 vs. B		ns	0.9358
	10 mM Glucrose + 10 mM HEPES + 100 mM Gly、75 mM Ala、50 mM His、25 mM Cys (C)			8	0 vs. C		ns	0.2847
	10 mM Glucrose + 10 mM HEPES + 25 mM Glu、50 mM Gln、50 mM Asn、25 mM Asp、0.5 mM Tyr (D)			8	0 vs. D		ns	0.5252
Fig. S2-B	10 mM Glucrose + 10 mM HEPES + 150 mM NMDG-Cl (0)	pAc5.1-IR20a, pAc5.1-IR25a, pAc5.1-IR76b, pAc5.1-GCaMP6M, pAc5.1-GFP	IR20a + 2 IR25a + IR76b	14
	10 mM Glucrose + 10 mM HEPES + 25 mM each of Ser, Thr and Phe (A)			10	0 vs. A		ns	0.2847
	10 mM Glucrose + 10 mM HEPES + 100 mM Met、75 mM Ile、50 mM Val、Leu、25 mM Trp (B)			11	0 vs. B		ns	0.0927
	10 mM Glucrose + 10 mM HEPES + 100 mM Gly、75 mM Ala、50 mM His、25 mM Cys (C)			10	0 vs. C		ns	0.7209
	10 mM Glucrose + 10 mM HEPES + 25 mM Glu、50 mM Gln、50 mM Asn、25 mM Asp、0.5 mM Tyr (D)			8	0 vs. D		ns	0.3282
