## Supplementary material for "The *Drosophila* IR20a Integrates L-arginine and Salt Signals via Distinct Subunit Assemblies": Data S9-Genotypes and statistical details for Fig.S3

### Sheet: Sheet1
Figures	Test solutions	Genotypes	Genotypes labeled in figures	N value	Compare groups	Statistical methods	P value summary	P value
Fig. S3-A	10 mM Glucrose + 10 mM HEPES + 150 mM NMDG-Cl (0)	pAc5.1-IR20a, pAc5.1-IR25a, pAc5.1-GCaMP6M, pAc5.1-GFP	IR20a + IR25a	8		Kruskal-Wallis, with Dunn's multiple comparisons test
	10 mM Glucrose + 10 mM HEPES + 10 mM NaCl (10 NaCl)			8	0 vs. 10 NaCl		ns	0.8184
	10 mM Glucrose + 10 mM HEPES + 10 mM Arg (10 NaCl)			8	0 vs. 10 Arg		ns	0.242
	10 mM Glucrose + 10 mM HEPES + 10 mM NaCl + 10 mM Arg (10 Mix)			8	0 vs. 10 Mix		ns	0.9256
Fig. S3-B	10 mM Glucrose + 10 mM HEPES + 150 mM NMDG-Cl (0)	pAc5.1-IR20a, pAc5.1-IR25a, pAc5.1-GCaMP6M, pAc5.1-GFP	IR20a + IR25a	9
	10 mM Glucrose + 10 mM HEPES + 25 mM NaCl (25 NaCl)			8	0 vs. 25 NaCl		ns	0.7441
	10 mM Glucrose + 10 mM HEPES + 25 mM Arg (25 NaCl)			9	0 vs. 25 Arg		ns	0.759
	10 mM Glucrose + 10 mM HEPES + 25 mM NaCl + 25 mM Arg (25 Mix)			8	0 vs. 25 Mix		ns	0.8547
Fig. S3-C	10 mM Glucrose + 10 mM HEPES + 150 mM NMDG-Cl (0)	pAc5.1-IR20a, pAc5.1-IR25a, pAc5.1-IR76b, pAc5.1-GCaMP6M, pAc5.1-GFP	IR20a + 2 IR25a + IR76b	8
	10 mM Glucrose + 10 mM HEPES + 10 mM NaCl (10 NaCl)			8	0 vs. 10 NaCl		ns	0.9038
	10 mM Glucrose + 10 mM HEPES + 10 mM Arg (10 NaCl)			8	0 vs. 10 Arg		ns	0.231
	10 mM Glucrose + 10 mM HEPES + 10 mM NaCl + 10 mM Arg (10 Mix)			8	0 vs. 10 Mix		ns	0.8402
Fig. S3-D	10 mM Glucrose + 10 mM HEPES + 150 mM NMDG-Cl (0)	pAc5.1-IR20a, pAc5.1-IR25a, pAc5.1-IR76b, pAc5.1-GCaMP6M, pAc5.1-GFP	IR20a + 2 IR25a + IR76b	8
	10 mM Glucrose + 10 mM HEPES + 25 mM NaCl (25 NaCl)			9	0 vs. 25 NaCl		ns	0.9783
	10 mM Glucrose + 10 mM HEPES + 25 mM Arg (25 NaCl)			10	0 vs. 25 Arg		ns	0.6722
	10 mM Glucrose + 10 mM HEPES + 25 mM NaCl + 25 mM Arg (25 Mix)			8	0 vs. 25 Mix		ns	0.2754
