## Supplementary material for "The *Drosophila* IR20a Integrates L-arginine and Salt Signals via Distinct Subunit Assemblies": Data S10-Genotypes and statistical details for Fig.S4

### Sheet: Sheet1
Figures	Foods or Test chemicals	Genotypes	Genotypes labeled in figures	N value	Culture conditions	Compare groups	Statistical methods	P value summary	P value
Fig. S4-A	50 mM NaCl	IR56bGAL4, UAS-GCaMP6m / +	IR56b/+	11	salt deprived		Mann-Whitney
		IR56bGAL4, UAS-GCaMP6m / +	IR56b/+	10	salt fed	salt deprived vs. salt fed		**	0.0093
		IR56bGAL4, UAS-GCaMP6m / IR56bGAL4	IR56b	10	salt deprived
		IR56bGAL4, UAS-GCaMP6m / IR56bGAL4	IR56b	9	salt fed	salt deprived vs. salt fed		ns	0.0693
		IR56bGAL4, UAS-GCaMP6m / IR56bGAL4; UAS-IR56b / +	IR56bRes	12	salt deprived
		IR56bGAL4, UAS-GCaMP6m / IR56bGAL4; UAS-IR56b / +	IR56bRes	10	salt fed	salt deprived vs. salt fed		*	0.0379
Fig. S4-B	H2O	IR56bGAL4, UAS-GCaMP6m / +	IR56b/+	9	salt deprived
		IR56bGAL4, UAS-GCaMP6m / +	IR56b/+	10	salt fed	salt deprived vs. salt fed		ns	0.4967
		IR56bGAL4, UAS-GCaMP6m / IR56bGAL4	IR56b	8	salt deprived
		IR56bGAL4, UAS-GCaMP6m / IR56bGAL4	IR56b	8	salt fed	salt deprived vs. salt fed		ns	0.2991
		IR56bGAL4, UAS-GCaMP6m / IR56bGAL4; UAS-IR56b / +	IR56bRes	8	salt deprived
		IR56bGAL4, UAS-GCaMP6m / IR56bGAL4; UAS-IR56b / +	IR56bRes	8	salt fed	salt deprived vs. salt fed		ns	0.7242
Fig. S4-C	H2O	IR56bGAL4, UAS-GCaMP6m / +	IR56b/+	8	salt deprived
		IR56bGAL4, UAS-GCaMP6m / +	IR56b/+	9	salt fed	salt deprived vs. salt fed		ns	0.9626
		IR56bGAL4, UAS-GCaMP6m / IR56bGAL4	IR56b	8	salt deprived
		IR56bGAL4, UAS-GCaMP6m / IR56bGAL4	IR56b	8	salt fed	salt deprived vs. salt fed		ns	0.6806
		IR56bGAL4, UAS-GCaMP6m / IR56bGAL4; UAS-IR56b / +	IR56bRes	8	salt deprived
		IR56bGAL4, UAS-GCaMP6m / IR56bGAL4; UAS-IR56b / +	IR56bRes	8	salt fed	salt deprived vs. salt fed		ns	0.8421
Fig. S4-D	10 mM sucrose	IR56bGAL4, UAS-GCaMP6m / +	IR56b/+	10	salt deprived
		IR56bGAL4, UAS-GCaMP6m / +	IR56b/+	11	salt fed	salt deprived vs. salt fed		ns	0.7168
		IR56bGAL4, UAS-GCaMP6m / IR56bGAL4	IR56b	8	salt deprived
		IR56bGAL4, UAS-GCaMP6m / IR56bGAL4	IR56b	9	salt fed	salt deprived vs. salt fed		ns	0.673
		IR56bGAL4, UAS-GCaMP6m / IR56bGAL4; UAS-IR56b / +	IR56bRes	11	salt deprived
		IR56bGAL4, UAS-GCaMP6m / IR56bGAL4; UAS-IR56b / +	IR56bRes	10	salt fed	salt deprived vs. salt fed		ns	0.9177
Fig. S4-E	10 mM sucrose	IR56bGAL4, UAS-GCaMP6m / +	IR56b/+	8	salt deprived
		IR56bGAL4, UAS-GCaMP6m / +	IR56b/+	8	salt fed	salt deprived vs. salt fed		ns	0.9551
		IR56bGAL4, UAS-GCaMP6m / IR56bGAL4	IR56b	9	salt deprived
		IR56bGAL4, UAS-GCaMP6m / IR56bGAL4	IR56b	9	salt fed	salt deprived vs. salt fed		ns	0.3865
		IR56bGAL4, UAS-GCaMP6m / IR56bGAL4; UAS-IR56b / +	IR56bRes	13	salt deprived
		IR56bGAL4, UAS-GCaMP6m / IR56bGAL4; UAS-IR56b / +	IR56bRes	8	salt fed	salt deprived vs. salt fed		ns	0.5002
